# Tumor removal limits prostate cancer cell dissemination in bone and osteoblasts induce cancer cell dormancy through focal adhesion kinase

**DOI:** 10.1101/2022.09.02.506436

**Authors:** Ruihua Liu, Shang Su, Jing Xing, Ke Liu, Yawei Zhao, Mary Stangis, Diego P. Jacho, Eda D. Yildirim-Ayan, Cara M. Gatto-Weis, Bin Chen, Xiaohong Li

## Abstract

**Background:** Disseminated tumor cells (DTCs) can enter a dormant state and cause no symptoms in cancer patients. On the other hand, the dormant DTCs can reactivate and cause metastases progression and lethal relapses. In prostate cancer (PCa), relapse can happen after curative treatments such as primary tumor removal. The impact of surgical removal on PCa dissemination and dormancy remains elusive. Furthermore, as dormant DTCs are asymptomatic, dormancy-inducing can be an operational cure for preventing metastases and relapse of PCa patients.

**Methods:** We used a PCa subcutaneous xenograft model and species-specific PCR to survey the DTCs in various organs at different time points of tumor growth and in response to tumor removal. We developed *in vitro* 2D and 3D co-culture models to recapitulate the dormant DTCs in the bone microenvironment. Proliferation assays, fluorescent cell cycle reporter, qRT-PCR, and Western Blot were used to characterize the dormancy phenotype. We performed RNA sequencing to determine the dormancy signature of PCa. A drug repurposing algorithm was applied to predict dormancy-inducing drugs and a top candidate was validated for the efficacy and the mechanism of dormancy induction.

**Results:** We found DTCs in almost all mouse organs examined, including bones, at week 2 post-tumor cell injections. Surgical removal of the primary tumor reduced the overall DTC abundance, but the DTCs were enriched only in the bones. We found that osteoblasts, but not other cells of the bones, induced PCa cell dormancy. RNA-Seq revealed the suppression of mitochondrial-related biological processes in osteoblast-induced dormant PCa cells. Importantly, the mitochondrial-related biological processes were found up-regulated in both circulating tumor cells and bone metastases from PCa patients’ data. We predicted and validated the dormancy-mimicking effect of PF-562271, an inhibitor of focal adhesion kinase (FAK) *in vitro*. Decreased FAK phosphorylation and increased nuclear translocation were found in both co-cultured and PF-271-treated C4-2B cells, suggesting that FAK plays a key role in osteoblast-induced PCa dormancy.

**Conclusions:** Our study provides the first insights into how primary tumor removal enriches PCa cell dissemination in the bones, defines a unique osteoblast-induced PCa dormancy signature, and identifies FAK as a PCa cell dormancy gatekeeper.
