## Supplementary Table S1 for "Tumor removal limits prostate cancer cell dissemination in bone and osteoblasts induce cancer cell dormancy through focal adhesion kinase"

### Sheet: Table S1
Table S1. Sources of reagents, chemicals and plasmids
Name	Vendor/Source	Catalog #
RPMI 1640 media	HyClone	SH30011.04
Dulbecco's Modified Eagle Medium (DMEM)	HyClone	SH30003.03
Gibco™ MEM α, nucleosides,	Thermo Fisher Scientific	11900-073
MEM α, no nucleosides	Thermo Fisher Scientific	12561049
Vascular Cell Basal Medium	ATCC	PCS-100-030
Endothelial Cell Growth Kit-BBE	ATCC	PCS-100-040
Fetal Bovine Serum	Corning	35-010-CV
Gibco™ Newborn Calf Serum, New Zealand origin	Thermo Fisher Scientific	16010159
Bovine Serum Albumin	Sigma Aldrich	A7906
Opti-MEM™ I Reduced Serum Medium	Thermo Fisher Scientific	31985062
Collagen I, Rat Tail	Corning	354236
TRIzol™ Reagent	Thermo Fisher Scientific	15596018
SuperSignal™ West Dura Extended Duration Substrate	Thermo Fisher Scientific	34075
Hoechst 33342	Thermo Fisher Scientific	H3570
CellTrace™ Far Red Cell Proliferation Kit	Thermo Fisher Scientific	C34572
DAPI	Thermo Fisher Scientific	D21490
ACK Lysing Buffer	Thermo Fisher Scientific	A1049201
Fluoromount-G® Anti-Fade	Southern Biotech	0100-35
Hydrogen Peroxide (30% w/w)	Sigma Aldrich	H1009
iTaq™ Universal SYBR® Green Supermix	Bio-Rad	1725121
High-Capacity cDNA Reverse Transcription Kit	Thermo Fisher Scientific	4368814
NucleoSpin Tissue, Mini kit for DNA from cells and tissue	MACHEREY-NAGEL	740952
Rotenone	MedChemExpress(MCE)	HY-B1756
IACS-010759	ChemieTek	CT-IACS107
FCCP	SelleckChem	S8276
PF-562271	MedChemExpress(MCE)	HY-10459
PIK-75	MedChemExpress(MCE)	HY-13281
pLenti-GFP-Blast	Wei Wu lab, Tsinghua University, China	Not applicable
pLenti-PGK-Neo-PIP-FUCCI	Addgene	118616
GFP-mFAK	Steve Lim lab, University of Alabama at Birmingham	Not applicable
Firefly Luciferase Lentifect™ Purified Lentiviral Particles	Genecopoeia	LPP-FLUC-Lv105-100
ViraPower™ Lentiviral Gateway™ Expression Kit	Thermo Fisher Scientific	K496000
Blasticidin S Hydrochloride	Thermo Fisher Scientific	BP264725
Puromycin Dihydrochloride	Thermo Fisher Scientific	A1113803
neomycin (G418 Sulfate)	Thermo Fisher Scientific	BP673-5
D-Luciferin, Potassium Salt	GoldBio	LUCK-1G
Ethidium Bromide	Bio-Rad	1610433
*Antibodies summarized in Table S3
