## Supplementary Table S2 for "Tumor removal limits prostate cancer cell dissemination in bone and osteoblasts induce cancer cell dormancy through focal adhesion kinase"

### Sheet: Table S2
Table S2. Primers used in the study.
Gene/Target	Species	Application	Forward primer (5'-3')	Reverse primer (5'-3')
GAPDH	Human	qPCR for mRNA expressions	TGAATCTCCCCTCCTCACAGT	ATGGTACATGACAAGGTGCG
MT-ND4	Human	qPCR for mRNA expressions	CAGCCACATAGCCCTCGTAG	CCCGTGGGCGATTATGAGAA
MT-ND2	Human	qPCR for mRNA expressions	GGCCCAACCCGTCATCTAC	AAATCAGTGCGAGCTTAGCG
MT-ND1	Human	qPCR for mRNA expressions	TAGCAGAGACCAACCGAACC	CGGCTATGAAGAATAGGGCG
MT-CYB	Human	qPCR for mRNA expressions	CCCACCCCATCCAACATCTC	GAGGCGTCTGGTGAGTAGTG
MT-ATP6	Human	qPCR for mRNA expressions	ATGGCCATCCCCTTATGAGC	TAAGGGGTGTAGGTGTGCCTTG
MT-CO1	Human	qPCR for mRNA expressions	CATGAGCTGGAGTCCTAGGCA	GCATGGGCTGTGACGATAAC
NR2F1	Human	qPCR for mRNA expressions	CAGAAGAGAGAGGGCTAAACTTAAA	TAAGAAGAATACGAAGGGGGTG
MKI67(Ki67)	Human	qPCR for mRNA expressions	TGTGTCGTCGTTTGTTTGCC	TGCTCAGTGTTGGGACAGAC
CCND1	Human	qPCR for mRNA expressions	CCTCGGTGTCCTACTTCAAATG	GCGGTCCAGGTAGTTCATG
SOX9	Human	qPCR for mRNA expressions	TCCAAGCGCATTACCCACTT	ATCATCCTCCACGCTTGCTC
p21	Human	qPCR for mRNA expressions	TGTCCGTCAGAACCCATGC	GCCATTAGCGCATCACAGTC
Satellite Cr17	Human	PCR for DTC detection	TTCCGTTTAGTTAGGTGCAGTTATC	GGGATAATTTCAGCTGACTAAACAG
Plakoglobin	Mouse	PCR for DTC detection	TCTGTGCGCCTCAACTATGG	AGTGCCTGTGGCCTTTACTG
nuclear DNA	Human	qPCR for mitochondrial DNA copy	AGAAACTGGGCATGTGGAGACA	ATGAGCCTTCACCTTAGGGTTG
Mitochondrial DNA	Human	qPCR for mitochondrial DNA copy	GCACACCCGTCTATGTAGCAAA	GATTTAGAGGGTTCTGTGGGCA
