## Supplementary Table S3 for "Tumor removal limits prostate cancer cell dissemination in bone and osteoblasts induce cancer cell dormancy through focal adhesion kinase"

### Sheet: Table S3
Table S3. Estimated DTC numbers in various mouse tissues post tumor xenografts with or without tumor removal
Group	Control				Control			Tumor Removal			Control			Tumor Removal			Tumor Removal
Weeks post xenograft	2				6						8						18
Mouse ID Tissue	NSG-11	NSG-12	NSG-447	NSG-448	NSG-9	NSG-4	NSG-458	NSG-2	NSG-1	NSG-465	NSG-10	NSG-7	NSG-459	NSG-6	NSG-8	NSG-460	NSG-594	NSG-596	NSG-597	NSG-598	NSG-599	NSG-610	NSG-611
Heart	0	1.22882	0	0	3.76369	0	1.89757	0	0	0	6051.56	0	1.21591	0	0	0	Not profiled
Liver	1217.76	2.25451	1.87996	10.4461	1.2059	6.38661	6051.56	0	0	0	0	0	56.5783	0	0	0
Lung	11.8482	0	2.38729	2.02514	37.1726	1.85016	3630.62	0	0	0	6051.56	0	169.337	0	0	0
Spleen	8.50687	1.65418	0	1.10882	1.17402	32.3837	1.11316	0	0	0	0	0	1.31865	0	0	0
Kidney	1.2074	1.291	0	3.93915	3.09391	0	26.6868	0	0	0	1.21595	0	22.2852	0	1.21122	0
Adrenal glands	520.675	1.36659	1.36747	1.89987	8.31658	6051.56	1.12419	0	0	0	0	1.1542	1.27625	0	0	0
Pancreas	2.03153	1.48086	0	7.79554	4382.57	219.351	1.30939	0	0	0	0	0	0	0	0	0
Tibia	1.84218	1.54892	0	1.59762	4715	706.342	226.746	739.644	1.09244	10.9218	720.749	1.6745	49.1866	6051.56	11.3562	11.6266
Femur	26.1937	6051.56	1.21023	14.4208	6051.56	503.63	25.8523	1825.13	1.04378	40.0999	6051.56	2.24788	5.74093		2.46709	0
Skeletal muscle	13.6218	2.68296	0	6051.56	2236.39	6051.56	697.011	0	2.43519	2238.95	6051.56	45.021	6051.56	41.3391	1.37049	0
Spine	1.31956	1.44171	0	0	4.92845	1.59738	18.0373	1.07013	0	0	1.85757	31.4963	45.5801	0	1.13968	0
Brain	1.16193	0	20.9741	1.09519	1.18701	0	0	0	0	0	0	1.30759	0	0	0	0
Jaw	1.213	1.18638	0	0	0	6.69206	0	0	0	0	0	0	24.4649	0	0	0
Skull	0	7.73252	5.09636	3.16543	51.8353	2.00657	365.088	0	1.53216	0	6051.56	34.3471	2743.87	2.89543	2.44749	0
Salivary glands	1.05705	0	1.07783	1.18769	0	0	0	0	0	0	11.271	0	0	0	0	0
Eyes	6.92023	1.6003	0	2.02701	1.5066	0	0	0	0	0	0	2.10252	12.0545	1.28313	0	0
Prostate	15.9296	18.8886	0	7.23564	0	0	1.3586	0	0	0	1.47726	1.14141	785.045	6051.56	0	0
Bladder	3.07605	201.288	1.55354	61.2004	0	0	0	0	0	0	0	0	24.0866	2.44825	0	0
Testis	0	1.37941	0	1.30918	0	0	0	0	0	0	0	0	1.5871	0	0	0
Seminal Vesicle	5912.19	53.9373	0	0	0	0	0	0	0	0	0	0	6.48419	0	0	0
Bone cortex	5.29277	6.03509	86.6544	6051.56	6051.56	0	6051.56	6051.56	56.7703	9.32786	6051.56	6051.56	173.207	2582.44	56.3999	752.597	219.829	1725.51	444.103	3582.67	18.3088	62.3596	47.393
Bone marrow	0	0	0	0	0	0	0	0	0	0	22.7962	0	1.09548	0	0	0	2.115	15.0402	1.26854	5.45036	2.42517	3.35765	1.54841
*Numbers are rounded.
