## Supplementary Table S4 for "Tumor removal limits prostate cancer cell dissemination in bone and osteoblasts induce cancer cell dormancy through focal adhesion kinase"

### Sheet: Table S4
Table S4. Antibodies used in the study.
Antibody Name	Application	Company/Vendor	Catalog	Dilution
NR2F1	Primary antibody; Western Blotting	Cell Signaling Technology	6364S	1:1000
GAPDH	Primary antibody; Western Blotting	Proteintech	60004-1-Ig	1:10000
Goat anti-Mouse IgG (H+L) Secondary Antibody, HRP	Secondary antibody; Western Blotting	Thermo Fisher Scientific	31430	1:10000
Goat anti-Rabbit IgG (H+L) Secondary Antibody, HRP	Secondary antibody; Western Blotting	Thermo Fisher Scientific	31460	1:10000
Anti-Mitochondria Antibody, surface of intact mitochondria, clone 113-1	Primary antibody; Immunofluorescence	Millipore	MAB1273	1:500
Goat anti-Mouse IgG (H+L) Cross-Adsorbed Secondary Antibody, Alexa Fluor™ 568	Secondary antibody; Immunofluorescence	Thermo Fisher Scientific	A-11004	1:1000
FAK	Primary antibody; Western Blotting	Cell Signaling Technology	3285S	1:1000
phospho-FAK(Y397)	Primary antibody; Western Blotting	Cell Signaling Technology	8556S	1:500
phospho-FAK(Y397)	Primary antibody; Immunofluorescence	Thermo Fisher Scientific	44624G	1:100
p38	Primary antibody; Western Blotting	Cell Signaling Technology	9212S	1:1000
phospho-p38	Primary antibody; Western Blotting	Cell Signaling Technology	9211S	1:1000
ERK	Primary antibody; Western Blotting	Cell Signaling Technology	4695S	1:1000
phospho-ERK	Primary antibody; Western Blotting	Cell Signaling Technology	4370S	1:1000
