## Supplementary Table S6 for "Tumor removal limits prostate cancer cell dissemination in bone and osteoblasts induce cancer cell dormancy through focal adhesion kinase"

### Sheet: Table S6
Table S6. Functional annotation of DE genes indicates enrichment of cell adhesion pathway in dormant cells
Top 10 KEGG terms of DE
Term	Overlap	P-value	Adjusted P-value	Old P-value	Old Adjusted P-value	Odds Ratio	Combined Score	Genes
Transcriptional misregulation in cancer	10/186	2.7387e-06	0.000843519	0	0	6.67869	85.5408	SSX2B;MEF2C;CCND2;BCL11B;DDIT3;ETV4;GRIA3;FLI1;ETV5;RUNX1T1
Cell adhesion molecules (CAMs)	7/145	0.000175196	0.0269802	0	0	5.997	51.8717	NLGN4Y;CLDN10;HLA-DRB5;CDH2;ICAM2;ICAM3;CNTN2;CLDN11
Glutamatergic synapse	6/114	0.000322988	0.0331601	0	0	6.53808	52.5524	GNAQ;SLC1A2;CACNA1A;PLD1;GRIA3;KCNJ3
Vitamin B6 metabolism	2/6	0.000945725	0.0728208	0	0	41.4079	288.346	PSAT1;AOX1
Circadian entrainment	5/97	0.00112811	0.0694913	0	0	6.40328	43.4604	GNAQ;FOS;GRIA3;CACNA1G;KCNJ3
Oxytocin signaling pathway	6/153	0.00151199	0.0776152	0	0	4.87151	31.6372	RGS2;MEF2C;PRKAA2;GNAQ;FOS;KCNJ3
Insulin resistance	5/108	0.00181815	0.0799984	0	0	5.75109	36.289	SREBF1;PRKAA2;SLC2A1;TRIB3;PPARGC1A
Cholinergic synapse	5/112	0.00213273	0.08211	0	0	5.5457	34.108	GNAQ;CACNA1A;FYN;FOS;KCNJ3
Axon guidance	6/181	0.00350438	0.119928	0	0	4.11791	23.2816	EPHB6;EPHA4;EPHA7;SEMA3A;FYN;PDK1
Glycine, serine and threonine metabolism	3/40	0.00406622	0.12524	0	0	9.31677	51.2892	DMGDH;PSAT1;CTH
*KEGG performed via EnrichR.
